# A genome-wide CRISPR base-editing resource for functional genomics and drug-response mapping in *Leishmania mexicana*

**DOI:** 10.1101/2025.06.16.659792

**Authors:** Jorge Arias del Angel, Fabian Link, Nicole Herrmann May, Ilkem Ekici, Konstantin Wawra, Simon Schwind, Simon Zorn, Jennifer Haggarty, Stefan K Weidt, Ryan Ritchie, Michael P Barrett, Ger van Zandbergen, Tom Beneke

## Abstract

We present a CRISPR/Cas9 cytosine base editing library for genome-wide loss-of-function screening in *L. mexicana* and apply it to dissect the genetics of *Leishmania* drug response. The results, accessible at https://www.LeishBASEeditDB.net, revealed novel response biomarkers for Sb^III^, miltefosine, amphotericin B, pentamidine, and the arylmethylaminosteroid 1c. We identified hundreds of loci linked to altered drug responses, including opposing effects among paralogs, cross-resistance, and collateral sensitivity. Among 41 validated candidates, we identified sterol defects in two novel amphotericin B markers, discovered a regulator of intracellular miltefosine transporter complex localization, and uncovered evidence that flagellar-associated defects reduce drug sensitivity. Parallel viability and motility screens revealed, for the first time, genome-wide fitness contributions of unique and multi-copy genes in *Leishmania* promastigotes. Our approach enables powerful reverse genetic screens across *Leishmania* species, advancing drug mechanism studies and guiding combination therapy designs. The library is available for others to screen a multitude of additional loss-of-function phenotypes.
