## Supplementary material for "A genome-wide CRISPR base-editing resource for functional genomics and drug-response mapping in *Leishmania mexicana*": Supplementary File 8. Sterol profiling (v3).xlsx

### Sheet: 8A - RAW peak area
Filename	Sample.ID	Sample.Name	Cholesterol_TMS	Desmosterol_TMS	Peak_LM1_C28_dien_sterol_1	5α-Cholest-7-en-3β-ol_TMS	Zymosterol_TMS	Ergosterol_TMS	Peak_LM2_C27_dien_sterol	Peak_LM3_C28_tetraen_sterol	Peak_LM4_C28_diene_sterol_2	Peak_LM5_C29_dien_sterol_1	Peak_LM6_C29_dien_sterol_2	Stigmasterol_TMS	5-Dehydroepisterol_TMS	Peak_LM7_C28_dien_sterol_3	Lanosterol_TMS	β-Sitosterol_TMS	FF-MAS_TMS	14-demethyl-lanosterol_TMS	Peak_LM8_C29_dien_sterol_3	Total
RR1_MSTFA_FS1	PARCas12a REP1	Sample	73419.8	3528.58							6045		195.522		515575	134514	7399.18					740678
RR2_MSTFA_FS1	PARCas12a REP2	Sample	69314	2703.4							14572.1		69.7406	1806.02	1.23921e+06	262728	10581.1	1047.47	830.103		29983.8	1.63284e+06
RR3_MSTFA_FS1	PARCas12a REP3	Sample	45472.1	2078.34			3926.03				5893.72		29.4487		339547	85224.8	6766.76	764.436	457.945			490161
RR4_MSTFA_FS1	∆ABRM8 (LmxM.34.0270) REP1	Sample	148040								16048.3					1.47754e+06	5130.39	1177.03	107.538		210362	1.8584e+06
RR5_MSTFA_FS1	∆ABRM8 (LmxM.34.0270) REP2	Sample	180333	5036.82							26706.3		49.2108			2.15529e+06	4602.41	1313.59			278313	2.65165e+06
RR6_MSTFA_FS1	∆ABRM8 (LmxM.34.0270) REP3	Sample	226331	3862.13							42356.1		399.749			3.40119e+06	5520.71	2206.54	2781.22		448268	4.13292e+06
RR7_MSTFA_FS1	∆ABRM7 (LmxM.25.2375) REP1	Sample	84676.2	1485.27							12264.8		265.257			915539	2590.3	383.984	48.6063		102265	1.11952e+06
RR8_MSTFA_FS1	∆ABRM7 (LmxM.25.2375) REP2	Sample	137509	1787.47							15295.4		501.58			1.65338e+06	5822.23				128109	1.9424e+06
RR9_MSTFA_FS1	∆ABRM7 (LmxM.25.2375) REP3	Sample	73010.7	2269.58							14057.7		19.6365			839510	2497.33	323.275			84826.4	1.01651e+06
RR_QC_Pooled_FS_1	QC Pooled + MSTFA + RI	QC	437567	7689.09		4038.23	10850.1				68347.7		2948.1		368013	6.32352e+06	17079.6	12195.8	5177.76		649142	7.90657e+06
RR_QC_Pooled_FS_2	QC Pooled + MSTFA + RI	QC	430598	8231.55			8047.54		27103.8		72738.5			1482.88	387635	6.11271e+06	21088	6234.13			622008	7.69788e+06
RR_QC_Pooled_FS_3	QC Pooled + MSTFA + RI	QC	425317	8584.76	2253.46		5360.65				65440.4		793.825		401390	6.67807e+06	24698.1	1874.7			641037	8.25482e+06
RR_QC_Pooled_FS_4	QC Pooled + MSTFA + RI	QC	467530	11031.4			5928.68				67069				392526	6.44889e+06	19996.9	2228.87			646653	8.06186e+06
RR_QC_Pooled_FS_5	QC Pooled + MSTFA + RI	QC	602302	11661.1			7210.43				80846				492251	8.48853e+06	25446.7	4764.58			842630	1.05556e+07
RR_QC_Pooled_FS_6	QC Pooled + MSTFA + RI	QC	483151	9986.48			5744.26				83665.2				396494	6.82922e+06	25899.1	2645.87	3870.92		714429	8.5551e+06
RR_Solvent_Blank_FS_1	MSTFA Blank + RI2	Blank									129.545		98.3137					1306.73	117.519		12986.9	14639
RR_Solvent_Blank_FS_2	MSTFA Blank + RI2	Blank					6459.89				269.849			2431.19				11374.4	2208.51		9771.9	32515.7
Sterol_Stds_Mix_1_FS_1	Sterol Mix 1	Stds1	1.48477e+06	404626		1.69846e+06	59046.7	806464	44309.3	14129.2			717015	1.19306e+06			3.166e+06	60326.6		2.82749e+06		1.24757e+07
Sterol_Stds_Mix_1_FS_2	Sterol Mix 1	Stds1	2.11161e+06	554023		2.60614e+06	78901.7	1.12784e+06	69010.6	14904.3				1.64111e+06		67824.6	4.78414e+06			4.00106e+06		1.70566e+07
Sterol_Stds_Mix_2_FS_1	Sterol Mix 2	Stds2	3862.1			125809	2.99305e+06				3197.75			9343.46	726340			2.16825e+06	2.59607e+06		20872.6	8.64679e+06
Sterol_Stds_Mix_2_FS_2	Sterol Mix 2	Stds2		3490.76		164115	3.30756e+06				1070.68		9634.22	8720.68	706772			2.16933e+06	3.14631e+06			9.517e+06

### Sheet: 8B - Normalised peak area
Filename	Sample.ID	Sample.Name	Cholesterol_TMS	Desmosterol_TMS	Peak_LM1_C28_dien_sterol_1	5α-Cholest-7-en-3β-ol_TMS	Zymosterol_TMS	Ergosterol_TMS	Peak_LM2_C27_dien_sterol	Peak_LM3_C28_tetraen_sterol	Peak_LM4_C28_diene_sterol_2	Peak_LM5_C29_dien_sterol_1	Peak_LM6_C29_dien_sterol_2	Stigmasterol_TMS	5-Dehydroepisterol_TMS	Peak_LM7_C28_dien_sterol_3	Lanosterol_TMS	β-Sitosterol_TMS	FF-MAS_TMS	14-demethyl-lanosterol_TMS	Peak_LM8_C29_dien_sterol_3
RR1_MSTFA_FS1	PARCas12a REP1	Sample	9.91252								0.816144				69.6086	18.161	0.998975
RR2_MSTFA_FS1	PARCas12a REP2	Sample	4.24499								0.892441				75.8926	16.0902	0.64802				1.8363
RR3_MSTFA_FS1	PARCas12a REP3	Sample	9.27697				0.800968				1.20241				69.2726	17.3871	1.38052
RR4_MSTFA_FS1	∆ABRM8 (LmxM.34.0270) REP1	Sample	7.96595								0.863556					79.5058					11.3195
RR5_MSTFA_FS1	∆ABRM8 (LmxM.34.0270) REP2	Sample	6.8008								1.00716					81.2813					10.4959
RR6_MSTFA_FS1	∆ABRM8 (LmxM.34.0270) REP3	Sample	5.4763								1.02485					82.2952					10.8463
RR7_MSTFA_FS1	∆ABRM7 (LmxM.25.2375) REP1	Sample	7.56363								1.09554					81.7797					9.1347
RR8_MSTFA_FS1	∆ABRM7 (LmxM.25.2375) REP2	Sample	7.07933								0.787447					85.1202					6.59539
RR9_MSTFA_FS1	∆ABRM7 (LmxM.25.2375) REP3	Sample	7.18245								1.38293					82.5871					8.34483
RR_QC_Pooled_FS_1	QC Pooled + MSTFA + RI	QC	5.53423								0.864441				4.65453	79.9781					8.21015
RR_QC_Pooled_FS_2	QC Pooled + MSTFA + RI	QC	5.59373								0.944916				5.03561	79.4077					8.08025
RR_QC_Pooled_FS_3	QC Pooled + MSTFA + RI	QC	5.15235								0.792754				4.86249	80.899					7.76561
RR_QC_Pooled_FS_4	QC Pooled + MSTFA + RI	QC	5.79929								0.83193				4.86893	79.9927					8.02113
RR_QC_Pooled_FS_5	QC Pooled + MSTFA + RI	QC	5.70597								0.765904				4.66339	80.417					7.98274
RR_QC_Pooled_FS_6	QC Pooled + MSTFA + RI	QC	5.64751								0.977956				4.6346	79.8262					8.35091
RR_Solvent_Blank_FS_1	MSTFA Blank + RI2	Blank									0.884928		0.671587					8.92637	0.802781		88.7143
RR_Solvent_Blank_FS_2	MSTFA Blank + RI2	Blank					19.867				0.829902			7.47697				34.9812	6.79212		30.0528
Sterol_Stds_Mix_1_FS_1	Sterol Mix 1	Stds1	11.9013	3.24332		13.6141		6.46428					5.7473	9.56307			25.3774			22.664
Sterol_Stds_Mix_1_FS_2	Sterol Mix 1	Stds1	12.3801	3.24815		15.2794		6.61237						9.62158			28.0487			23.4576
Sterol_Stds_Mix_2_FS_1	Sterol Mix 2	Stds2				1.45498	34.6145								8.40011			25.0757	30.0235
Sterol_Stds_Mix_2_FS_2	Sterol Mix 2	Stds2				1.72444	34.7542								7.42641			22.7942	33.0599

### Sheet: 8C - Selected sterol profil
		Cholesterol	C28-diene-sterol-2	5-Dehydroepisterol	C28-diene-sterol-3	Lanosterol	C29-diene-sterol-3
PARCas12a	REP1	9.91252	0.816144	69.6086	18.161	0.998975
	REP2	4.24499	0.892441	75.8926	16.0902	0.64802	1.8363
	REP3	9.27697	1.20241	69.2726	17.3871	1.38052
∆ABRM8 (LmxM.34.0270)	REP1	7.96595	0.863556		79.5058		11.3195
	REP2	6.8008	1.00716		81.2813		10.4959
	REP3	5.4763	1.02485		82.2952		10.8463
∆ABRM7 (LmxM.25.2375)	REP1	7.56363	1.09554		81.7797		9.1347
	REP2	7.07933	0.787447		85.1202		6.59539
	REP3	7.18245	1.38293		82.5871		8.34483
Average	PARCas12a	7.81149	0.97033	71.5913	17.2128	1.00917	1.8363
	∆ABRM8 (LmxM.34.0270)	6.74768	0.965187	0	81.0274	0	10.8872
	∆ABRM7 (LmxM.25.2375)	7.27514	1.08864	0	83.1624	0	8.02497
STDEV	PARCas12a	3.10498	0.204572	3.72885	1.04633	0.366356	0
	∆ABRM8 (LmxM.34.0270)	1.24567	0.0884587	0	1.41191	0	0.413339
	∆ABRM7 (LmxM.25.2375)	0.255107	0.297801	0	1.74296	0	1.29952
Two-tailed t-test (pseudo value of 0.1 if no value)	PAR vs ∆ABRM8	0.611114	0.970034	4.90427e-06	3.8277e-07	0.0126286	8.27746e-05
	PAR vs ∆ABRM7	0.780406	0.60091	4.90427e-06	6.00643e-07	0.0126286	0.00149157
