## Supplementary material for "A genome-wide CRISPR base-editing resource for functional genomics and drug-response mapping in *Leishmania mexicana*": Supplementary File 10. Primer list (v3).xlsx

### Sheet: Primer list
Knockout
Cas12a
Code	ID	Product	Name	Upstream Forward	5' sgRNA	Downstream Reverse	3' sgRNA
2448	LmxM.06.0995.1	hypothetical protein	LMT17	CGTGTGCCGCTCACGAGCGTGGGCGCCTGCgtataatgcagacctgctgc	GTGCATTGGCTGACGAGCGGATCTACGACAGTAGAAATTA	CCACCACCTTCTCACCCACGCCGGTGCGTGccaatttgagagacctgtgc	TCATAGCGTGGGTGGGAGGTATCTACGACAGTAGAAATTA
2449	LmxM.09.0390.1	hypothetical protein	MRM202	GCGCAGGAGCTACACCTCCTCCCCCTCTCTgtataatgcagacctgctgc	GCGTTCTCCTGCGCCACGCAATCTACGACAGTAGAAATTA	CGGCCGTTGCAAGGCCCGCTTGCGTTTCTAccaatttgagagacctgtgc	GCACACATCCAGGAAGCCAAATCTACGACAGTAGAAATTA
2451	LmxM.24.0260.1	hypothetical protein	MRM354	CCTTACTTTGTATCGACTTTGTTCGTTGTTgtataatgcagacctgctgc	GTAGTGCAGCAACAGAGGCAATCTACGACAGTAGAAATTA	GCCCATAGACACAGGTGGCCACGAAACGCTccaatttgagagacctgtgc	AGAAGAGGGGGCCGGCGGCTATCTACGACAGTAGAAATTA
2453	LmxM.31.0510.1	LEM3	LEM3/ROS3	GTTCTCTAGATCTGTTGGAAGAGACCAACAgtataatgcagacctgctgc	ATCCTGTTGGCTTCGACTAGATCTACGACAGTAGAAATTA	ATGGTCATGCACGATGCACCCACGATAGAGccaatttgagagacctgtgc	AAAACGAAAGCGACTGAATGATCTACGACAGTAGAAATTA
2454	LmxM.15.0890.1	ABC transporter	ABCT	CGGTAAAACAAAAAAAACGCTCTGCGCGTGgtataatgcagacctgctgc	TGAAGCAACCGAAGATGACGATCTACGACAGTAGAAATTA	TTACGGTGATGACGATGATGCTGCGTCCGAccaatttgagagacctgtgc	GTGCGATGGAGCCCCTGAAAATCTACGACAGTAGAAATTA
2455	LmxM.31.3830.1	hypothetical protein	MRM21	AGAGCGTGGCGCTGACATACCCTCGCTTTTgtataatgcagacctgctgc	AGAACACGTCACGACGATATATCTACGACAGTAGAAATTA	CTAGGCTGTTCGAATGGCAAACCTCAGAGGccaatttgagagacctgtgc	CGCGCGCGCATGCGACCTTAATCTACGACAGTAGAAATTA
2456	LmxM.34.0270.1	hypothetical protein	ABRM8	CCTTTCTCTCCTCTCGTTTTAAGCGTATTCgtataatgcagacctgctgc	CACAAATGACACAACAGTCGATCTACGACAGTAGAAATTA	CTTGTAACAGACGTTGGTGAGCTGCGGCTGccaatttgagagacctgtgc	CAAGCCAGCAAAAGTATACGATCTACGACAGTAGAAATTA
2457	LmxM.25.2375.1	hypothetical protein	ABRM7	TCTTTCCCCGCTGGATTTGGGTGTTTTGCCgtataatgcagacctgctgc	GGATGGGGAACGCTCAGTAAATCTACGACAGTAGAAATTA	GAATGGATGTGGCGGAAATGGTACTCTCCTccaatttgagagacctgtgc	CATCCCTCTCCTTTCACTGCATCTACGACAGTAGAAATTA
2459	LmxM.08_29.2320.1	mitogen-activated protein kinase kinase 1	MKK1	GATTACAAGAAGCAACGATAATAACTTCATgtataatgcagacctgctgc	GGTCGATTCTTCATTGCTATATCTACGACAGTAGAAATTA	AACATTGAATAAAAGTGCTGCACACCACCCccaatttgagagacctgtgc	TATCTGCTTCCCTCTTACAAATCTACGACAGTAGAAATTA
2460	LmxM.10.0490.1	mitogen-activated protein kinase	MPK3	CCTCGCCCATCTTCTCAGTCTCTTTTTTTAgtataatgcagacctgctgc	GTGGCTACTGCGGGTAACAGATCTACGACAGTAGAAATTA	ACTCATGACCCGCGTGTGCCGCCTGCGTGAccaatttgagagacctgtgc	GCGGGATGGCACACACAGTCATCTACGACAGTAGAAATTA
2461	LmxM.10.0940.1	hypothetical protein, conserved	CRM143	TGTCGTGGCACTTCGACGGAGCTGGgtataatgcagacctgctgc	ACTGGTGCAGCACGCACCGGatctacgacagtagaaatta	AAGCAAGAGAAGAAGAAAAGGTGGCccaatttgagagacctgtgc	AACGAGAGGCATCACGTACAatctacgacagtagaaatta
2464	LmxM.30.1780.1	Sphingosine N-acyltransferase, putative	DHCS	TTCTCTGCCTCGCTACACTCTGTTTTTGTTgtataatgcagacctgctgc	AGCAGCAGCTGCGCGGGGATATCTACGACAGTAGAAATTA	TGGCACCTGCCGTTGTGCATGTTTCTTTCTccaatttgagagacctgtgc	GACGAACAGCAACACAACAAATCTACGACAGTAGAAATTA
2465	LmxM.33.3955.1	hypothetical protein, conserved	PRM11	TTTCTCGTCCTCCCGCGGCTGCCCTTTCGAgtataatgcagacctgctgc	CATACACGACAGTGGTGAGCATCTACGACAGTAGAAATTA	ACATGACCAAGAAAGTGACAGGACAAGGCCccaatttgagagacctgtgc	ACTGAGCGCGGTTCTGACAGATCTACGACAGTAGAAATTA
2466	LmxM.34.4990.1	sphingomyelin/ceramide phosphorylethanolamine synthase, bifunctional	SLS3	CCCCAACTTTCAACAGCGAGTCACTACTACgtataatgcagacctgctgc	GTGGTAAGAGGGGAGTCGTTATCTACGACAGTAGAAATTA	AGTGCATAGTCTTGCACCGATCTTTGCAAGccaatttgagagacctgtgc	CAGAAATCACCAAATGACGGATCTACGACAGTAGAAATTA
2467	LmxM.22.1050.1	major facilitator superfamily, putative	MFS	CGATCTCTCTCCCTCCCTCGCCGTCCCACCgtataatgcagacctgctgc	CCCACCCCCGCGGCATCTGCATCTACGACAGTAGAAATTA	CACTACTTATGCCCGTCTCGTGAGGAGAGCccaatttgagagacctgtgc	ACGGGGGTAGGGGACTGATAATCTACGACAGTAGAAATTA
2468	LmxM.33.3740.1	serine palmitoyltransferase-like protein	SPT-like	CTCTCTTCTCTTCGTCGTCGTCTCGTTGCCgtataatgcagacctgctgc	GCTCGACCCGTGTCTTGTGTATCTACGACAGTAGAAATTA	CATCAGCCCTAAGACAAAAACGAAAGTGGTccaatttgagagacctgtgc	TGGAGGATGTGCCCGGAGCTATCTACGACAGTAGAAATTA
2470	LmxM.31.1730.1	coatomer subunit épsilon	COPE	AAACCATCTCTGGCAGGCTAGCGAGCTCGAgtataatgcagacctgctgc	GAGAGAACAGAGGGAGCTACATCTACGACAGTAGAAATTA	GCGCAAGGAGAGTCCTTACACTACCAGCGTccaatttgagagacctgtgc	CCTTGGCCACGGTGCTGCCTATCTACGACAGTAGAAATTA
2471	LmxM.21.0440.1	ubiquitin-conjugating enzyme-like protein	UBC-like	TGTCGTCGCATCAAGGAGAAAACGTACACTgtataatgcagacctgctgc	CGAGTCTTCGTGGCGGCGTTATCTACGACAGTAGAAATTA	GGCAGAGACACCGAGCGTGCATGCGTGCGCccaatttgagagacctgtgc	GCACCGCCAAATGACGAGAAATCTACGACAGTAGAAATTA
2472	LmxM.27.1140.1	hypothetical protein, conserved	PRM60	GAGAGCCCTCTGCGAATCTGCAGCGgtataatgcagacctgctgc	CGGCCGTGTCAACGGGACAGatctacgacagtagaaatta	GAGCATTTTCGCTTTTGAGCGCGCCccaatttgagagacctgtgc	AAACGCACTGGAGCACACGAatctacgacagtagaaatta
2477	LmxM.34.1390.1	Zn-finger in Ran binding protein and others/OTU-like cysteine protease, putative	DUB22	GCCGTTCTTCTTTGCTACTGCTTCGTTCCTgtataatgcagacctgctgc	GTGTACACGTACACAGTGCAATCTACGACAGTAGAAATTA	TACGTGAGCGCGCTCCCTGGCTGTGCCCTCccaatttgagagacctgtgc	GAGGGAGGGGGACGAGGCGCATCTACGACAGTAGAAATTA
2478	LmxM.04.0960.1	adenylate kinase, putative	ADK	TATCCACATACGGCCTCCCCACCCTCTCCCgtataatgcagacctgctgc	TCGATGCTGGAAATACAAAGATCTACGACAGTAGAAATTA	GACTCGCGCACGTGGCGACGAGATCAATTTccaatttgagagacctgtgc	GGGGACACATGCGAGACGAAATCTACGACAGTAGAAATTA
2480	LmxM.31.0310.1	intraflagellar transport protein 140, putative	IFT140	CGGCGCATCACCGCCTCACCTTCCGTTGATgtataatgcagacctgctgc	ATGTGTGTGAAGAGGCGACCATCTACGACAGTAGAAATTA	GAGGCTGGCTGAGGTGGAGGCGGCGATGGTccaatttgagagacctgtgc	GGCGGGAGCAACGGACAGAGATCTACGACAGTAGAAATTA
2481	LmxM.31.1240.1	BBS9	BBS9	TGCTCGCCAGTTCCAGTGAGTCACCGGGCGgtataatgcagacctgctgc	AGGGAGCCCATTTTCTCGACATCTACGACAGTAGAAATTA	GGAGAGAGGGAATGGGGTGGGTGGGGCTGGccaatttgagagacctgtgc	ATAAAGGGCCCTCGATTCCAATCTACGACAGTAGAAATTA
2523	LmxM.34.4180.1	BBS1	BBS1	CGAGGGGAATCAGAGAAATTCTGGCgtataatgcagacctgctgc	CGCCTTTCGCGATCACTTGGATCTACGACAGTAGAAATTA	CGAAAGGGGAGGGAGGTGACATAGCccaatttgagagacctgtgc	GGAAAGCCTCAACCGTCCTTATCTACGACAGTAGAAATTA
2524	LmxM.29.0590.1	BBS2	BBS2	TCGCTGCCACGTATGATGTGCTTCTgtataatgcagacctgctgc	AGTAGGCTCGTTGCGGCACCATCTACGACAGTAGAAATTA	AGGCTCGGTTAGGGAGCACATCAGCccaatttgagagacctgtgc	GGAGAACACTGCAGATAGGAATCTACGACAGTAGAAATTA
2525	LmxM.14.0200.1	BBS18	BBS18	TCATCACCCTTTCTCCGATGCCAGGgtataatgcagacctgctgc	ATGCAACGGCCCGATCATTCATCTACGACAGTAGAAATTA	CTCTCCCCCATCTCTCAGGAGTGGCccaatttgagagacctgtgc	GGCGTGATCGCATCCATCGAATCTACGACAGTAGAAATTA
2526	LmxM.36.2280.1	BBS4	BBS4	ACACTGACTCTCTTGCCCATCTCGTgtataatgcagacctgctgc	CTTCACCGGCGCCCACGATGATCTACGACAGTAGAAATTA	TGCATCCTGGACAACCCCCACTCCGccaatttgagagacctgtgc	CTGCTGCATGCATGGAGATCATCTACGACAGTAGAAATTA
2527	LmxM.12.0680.1	BBS5	BBS5	CGCTGTCGCCTCGCCTGGTTGCCGCgtataatgcagacctgctgc	ACCCGGAACGCGACAGGCCAATCTACGACAGTAGAAATTA	GAATAAGGCGTGAAGGGCGAGCCTCccaatttgagagacctgtgc	GCAGAAACACCTGGACACGAATCTACGACAGTAGAAATTA
2528	LmxM.08_29.0710.1	BBS7	BBS7	GTGCGCGTACGTTTTAGAGATAAGGgtataatgcagacctgctgc	AAGGCACGAACCACAACAGTATCTACGACAGTAGAAATTA	ACTGCGCTCACCGTCACCGACTCCGccaatttgagagacctgtgc	CAGCCATCCAATTAGAGAGCATCTACGACAGTAGAAATTA
2529	LmxM.09.0440.1	BBS8	BBS8	GGCGTAAGCTGGAGGAGTGCATCAAgtataatgcagacctgctgc	TCCACCCACTACCTCACTCTATCTACGACAGTAGAAATTA	GCAGCAGCAGCAGCGCTGGGGAAGGccaatttgagagacctgtgc	GATCGACCAGATGGCATGTCATCTACGACAGTAGAAATTA
2565	LmxM.16.1380.1	BBS3	BBS3	TGTCACGCACGCATATCTCTCTTTCgtataatgcagacctgctgc	GTGGCGCAGCGAGTCCGGGCATCTACGACAGTAGAAATTA	CGTCTGTGACCGAGTGCCGCATCCCccaatttgagagacctgtgc	GCAGAGGATAATGAGAGGAGATCTACGACAGTAGAAATTA
Cas9
Code	ID	Product	Name	Upstream Forward	5' sgRNA	Downstream Reverse	3' sgRNA
2450	LmxM.13.1530.1	Miltefosine transporter	LMT	TGCTTGTGGTACGTCTCCTCTCTTCCTGCTgtataatgcagacctgctgc	gaaattaatacgactcactataggGCACCTAGGGGGTATATGAAgttttagagctagaaatagc	ACGTTCCTCCTAGTGTCGCTTCCCCCCTCCccaatttgagagacctgtgc	gaaattaatacgactcactataggGCAGAGAAGATCCAAGCACTgttttagagctagaaatagc
2452	LmxM.28.1240.1	p450 reductase	P450R1	GAGCACGTGCACCGTGCCCTAACCGTTGTCgtataatgcagacctgctgc	gaaattaatacgactcactataggGTCTTTCTGGGACTGGTAACgttttagagctagaaatagc	CCCCCTCCGGGTGTGCCTTACACATGATTGccaatttgagagacctgtgc	gaaattaatacgactcactataggCAACACAATTTTTCGTGAGAgttttagagctagaaatagc
2458	LmxM.02.0570.1	protein kinase, putative	PK	GGACATCCGCTACTAGGGTTAACTCCCAAGgtataatgcagacctgctgc	TGCATTACGTCGATCAGGCGATCTACGACAGTAGAAATTA	AGCCCTGCCCCGACGCACGCCAACGACTCCccaatttgagagacctgtgc	GAAGCCGCTGATGTCCACGTATCTACGACAGTAGAAATTA
2473	LmxM.18.0810.1	ethanolamine phosphotransferase, putative	EPT	CTTTCTTTTTTCTTGCGGCGCAAGCGTGCAgtataatgcagacctgctgc	gaaattaatacgactcactataggAGTACGGACACCAAGGCCATgttttagagctagaaatagc	CAGTCCCGCTGCTGTTGGCATCCTCAGGTGccaatttgagagacctgtgc	gaaattaatacgactcactataggTGTTTTTCCTTCCTCGTTAGgttttagagctagaaatagc
2474	LmxM.22.0580.1	rer1 family-like protein	RER1	GCTGCCTCTTCACCGCGGGCGCGTCCGTGGgtataatgcagacctgctgc	gaaattaatacgactcactataggAAAAGGAATTAGACGTAAGAgttttagagctagaaatagc	ACAGAGACAGAAAGGGAAAGACAGACGGACccaatttgagagacctgtgc	gaaattaatacgactcactataggACAGACCGGCACAAAGTATGgttttagagctagaaatagc
2475	LmxM.34.2080.1	calcium motive p-type ATPase, putative	PMCA	CAACACACACACACACGGACACGGCTGCACgtataatgcagacctgctgc	gaaattaatacgactcactataggACACCACTACTATTTCTACTgttttagagctagaaatagc	GAAGCAAAACATTGAAGTGAGACAACCGAAccaatttgagagacctgtgc	gaaattaatacgactcactataggAAAAAGAGCAGCCATACGTGgttttagagctagaaatagc
2476	LmxM.34.0320.1	serine palmitoyltransferase, putative	SPT	TCAAGTCAGTGAGCAGCAGCATATAGGAGAgtataatgcagacctgctgc	gaaattaatacgactcactataggAGCACACGCACAAAAAAAGCgttttagagctagaaatagc	CACACGCGTGAACACAAAGAGAGAAGCATTccaatttgagagacctgtgc	gaaattaatacgactcactataggCACATCGTCATCATCTGTGAgttttagagctagaaatagc
2530	LmxM.30.0020.1	Aquaglyceroporin 1	AQP1	GACTTCATCAGCAGCACGAGCACCTCACCAgtataatgcagacctgctgc	gaaattaatacgactcactataggGCGTCAAAATAAATGTTACGgttttagagctagaaatagc	TGGTCAGGAAGCACCAGCTGTGGTGTTTGTccaatttgagagacctgtgc	gaaattaatacgactcactataggACACCTAGCAGTGCAAGTAGgttttagagctagaaatagc
2637	LmxM.20.0690.1	Hypothetical protein, conserved	CSM142	ACACACGTACGCAGAGGCCTACGCACCAGCgtataatgcagacctgctgc	gaaattaatacgactcactataggAGTCCTAGTGCTTCTACCAAgttttagagctagaaatagc	TGACAGTTGTCCTCCCCTGACCACTGCTGAccaatttgagagacctgtgc	gaaattaatacgactcactataggAATGGTTGCTCGAGGGAAAGgttttagagctagaaatagc
2641	LmxM.30.1430.1	P-glycoprotein-like protein	pGP-like	ATCCTGCTCATCCTAACCTCGGCATCGCAGgtataatgcagacctgctgc	gaaattaatacgactcactataggATCGATGTGCATTGAGTGACgttttagagctagaaatagc	AAAAAAAGAAAAGTGACGCACCACCGCTCGccaatttgagagacctgtgc	gaaattaatacgactcactataggCGAGGTTTGCCTCGATGACAgttttagagctagaaatagc
2728	LmjF.31.0020:mRNA	Aquaglyceroporin 1	AQP1	GCCGACTTCGTCAACAGCACGCGTAGTTCCgtataatgcagacctgctgc	gaaattaatacgactcactataggTTCGCGACTTGAATGTTAAGgttttagagctagaaatagc	TTAAGGGAAAAGCAGTAAAATAAGAACAATccaatttgagagacctgtgc	gaaattaatacgactcactataggAATGAATTTAGAATATTAAAgttttagagctagaaatagc
Knockout confirmation
Code	ID	Product	Name	Forward	Reverse
2448	LmxM.06.0995.1	hypothetical protein	LMT17	ACCCTGTACCTGAACGAGCTTC	GGAGATGGTGGAGAGGATGCTT
2449	LmxM.09.0390.1	hypothetical protein	MRM202	TGCTTCGTGAACATTCTGTGCC	TCGTAGTTTCCGGAAGAGGCAG
2450	LmxM.13.1530.1	Miltefosine transporter	LMT	AGCTCTCCAAGTCCTTCTGCTG	ACCCGGGATGAGGCTGAATATG
2451	LmxM.24.0260.1	hypothetical protein	MRM354	AGTACCGCCATTTCACAGCTCT	GAATGTTTTGGACGAGGCCTGG
2452	LmxM.28.1240.1	p450 reductase	P450R1	ACGACTGGATGATGGACGAGTG	CCAGAGATCCTTGCACCACTCA
2453	LmxM.31.0510.1	LEM3	LEM3/ROS3	GTATAGGATGGACGGCACCCTC	TTACGAGCGATGCCAGACTTCA
2454	LmxM.15.0890.1	ABC transporter	ABCT	GGAAGGGTGCTGCTTCATGAAC	AGCAGCATCACAAAAGGGTTCG
2455	LmxM.31.3830.1	hypothetical protein	MRM21	GCAAGAGGGCCTACATGTTCCT	CGTGGCAAAGAGAAAGGAGCAC
2456	LmxM.34.0270.1	hypothetical protein	ABRM8	GAATACAAGGAGAAGGCGCACG	CATCCTCAACGCCGCATTGTAG
2457	LmxM.25.2375.1	hypothetical protein	ABRM7	ATGAAGGCGGATCAGGTCAAGG	TCCGTGGTGTCCTTGGAGTAGA
2458	LmxM.02.0570.1	protein kinase, putative	PK	TGACATTGCTCAGGAGGTGGAG	CTGGCGAAAGAGAACGTTGTCC
2459	LmxM.08_29.2320.1	mitogen-activated protein kinase kinase 1	MKK1	CTTTGTGAAGCAGTGCCTCGAG	TCCTTCTCCTTCTGTGCGTTGT
2460	LmxM.10.0490.1	mitogen-activated protein kinase	MPK3	TCGAGGTTCCGTCCAAGTACAC	CGCGACACTTCTTGATGGACAC
2461	LmxM.10.0940.1	hypothetical protein, conserved	CRM143	CAACTACAACACGATCCGCCAC	TGCCGCTCTTGTACTTCATCCA
2464	LmxM.30.1780.1	Sphingosine N-acyltransferase, putative	DHCS	GGCTGGGGAATGGATATGAGCT	GTTTGAACCAGGGCTGATCACG
2465	LmxM.33.3955.1	hypothetical protein, conserved	PRM11	GACTACCGCCAACAACCACTTG	AACAGAGGTGGTGGTATTCGGG
2466	LmxM.34.4990.1	sphingomyelin/ceramide phosphorylethanolamine synthase, bifunctional	SLS3	CTTGCCTCTCGTTCCCACTACA	TCTTGCACCCTCAACACGTGTA
2467	LmxM.22.1050.1	major facilitator superfamily, putative	MFS	CGTCGTCTTCTTTGTCTTGGCC	ATGATACCGTAGCGCAGACTCC
2468	LmxM.33.3740.1	serine palmitoyltransferase-like protein	SPT-like	CGCCTTTCAGTCCATTCCGTTC	TCGTAGGTGGCAAAGTCTAGGC
2470	LmxM.31.1730.1	coatomer subunit épsilon	COPE	GTACAGCGGCATTGTTTCCCTC	GGCCATCAAGTTCGACACCATG
2471	LmxM.21.0440.1	ubiquitin-conjugating enzyme-like protein	UBC-like	CTCCTCCCTCTGCTGCTTATCC	TGGCCACGAAGATGAAGAAGGT
2472	LmxM.27.1140.1	hypothetical protein, conserved	PRM60	CTCCGCTTCACCGACGTTTAAC	GCAAAGGACAGAGAAGGCACAC
2473	LmxM.18.0810.1	ethanolamine phosphotransferase, putative	EPT	CTACGTCGTGCAGTTCTACCCA	GATGAGCATAAGGGAGGGCGAT
2474	LmxM.22.0580.1	rer1 family-like protein	RER1	GGCCTGTGTATCCATCTGCTCT	GCACAAGAATCGGCCAGAAGAC
2475	LmxM.34.2080.1	calcium motive p-type ATPase, putative	PMCA	AGGTGGATGAGGCTCTGTTGAC	GTACACCATGTTCTTGCGGTCG
2476	LmxM.34.0320.1	serine palmitoyltransferase, putative	SPT	GTCTGGCGCAAAGGTAAAGGTC	AGGTTGACAATCTCGCCTTCCA
2477	LmxM.34.1390.1	Zn-finger in Ran binding protein and others/OTU-like cysteine protease, putative	DUB22	TTTCTCGCCTACCTTTCCCCAG	CCAGGCACGACTTCACAATGTC
2478	LmxM.04.0960.1	adenylate kinase, putative	ADK	CCATTTTAGTGCCGGTGAGCTG	CAGTCGTAGTAGAGGATGCCGG
2480	LmxM.31.0310.1	intraflagellar transport protein 140, putative	IFT140	AGATTTCGTCGGACATGGTGGT	CATATGGCGATGTTGGGGAACG
2481	LmxM.31.1240.1	BBS9	BBS9	GGACGTTCAATCTGGGTGAGGA	CAGGACGTACAGGACAGAGGTG
2523	LmxM.34.4180.1	BBS1	BBS1	GGGAAAGAAACAGCAGAGCGTC	ACCAAACTTTATCGCCGTCACG
2524	LmxM.29.0590.1	BBS2	BBS2	TGGAGAAAGGCGGTATCGTG	TCCTGCCGATAGTCTTCCGA
2525	LmxM.14.0200.1	BBS18	BBS18	GACACCATTGCGAAACGACTGT	GCCGAGGGAGAAGAAGAGGAAG
2526	LmxM.36.2280.1	BBS4	BBS4	ACTACTTGGGTCGCTGTCTCAC	ATCCAATCAAACGGGCAGAGGA
2527	LmxM.12.0680.1	BBS5	BBS5	GTAACCTCATCCTCCTCGACGG	GACACGTTGAAGAACTCTGCCG
2528	LmxM.08_29.0710.1	BBS7	BBS7	CAACTCTTCTACGTCCAGGGCA	AACCCGAGCTCCTTTCTCTCAC
2529	LmxM.09.0440.1	BBS8	BBS8	TGTGTAAGGAGGACAGTCAGCG	GCCCGGTCTTCTCCTTTCTCTT
2530	LmxM.30.0020.1	Aquaglyceroporin 1	AQP1	AGAGGAAGCGAGAGGAAGAGGA	CCAGGGAAGGACACCAAAGACA
2565	LmxM.16.1380.1	BBS3	BBS3	ATCATCTGCGGACTGGACAACA	ACGCCGTCTATGTTGCTGTAGT
2637	LmxM.20.0690.1	Hypothetical protein, conserved	CSM142	AGCTGCTGAACGAAATTGAGGC	GTGGAGTTTTGATGCCCTGACG
2641	LmxM.30.1430.1	P-glycoprotein-like protein	pGP-like	CACATCATTGTGGAGCACGCGGAGC	CACAAGCACCCTTGCAACGTCGG
1090	LmxM.20.1400.1	Paralyzed flagella protein 16	PF16	CTCGCGAACTCTAGTGAGGAGATG	CTCTGGTGTGTGCTTCGCAATCTC
2734	LmjF.31.0020:mRNA	Aquaglyceroporin 1	AQP1	ATGAACTCTCCTACAACCATGCCTC	CGTAGCCGCCATCGGTATCTGTAGAG
Addbacks
N-terminal 2xMyc
Code	ID	Product	Name	Upstream Forward	Upstream Reverse
2454	LmxM.15.0890.1	ABC transporter	ABCT	TTAGCAACTAGTATGgaacagaagctgatcagcgaagaagacctggagcaaaagctcattagcgaggaggacctcGAGACGGAAGTCGATCAGGCCCAC	TTAGCACTTAAGTTACCACCGGTACTTGCGCCGCCT
2459	LmxM.08_29.2320.1	mitogen-activated protein kinase kinase 1	MKK1	TTAGCAACTAGTATGgaacagaagctgatcagcgaagaagacctggagcaaaagctcattagcgaggaggacctcAAGAATCGACCCGCTCTCGCGCTG	TTAGCACTTAAGCTACAACACCATCTTATCAAGCTG
2460	LmxM.10.0490.1	mitogen-activated protein kinase	MPK3	TTAGCAACTAGTATGgaacagaagctgatcagcgaagaagacctggagcaaaagctcattagcgaggaggacctcCACAAGAGCAACCAGGAGCTGAGC	TTAGCACTTAAGCTAGTGATGGTGACCGCTACCGTT
2477	LmxM.34.1390.1	Zn-finger in Ran binding protein and others/OTU-like cysteine protease, putative	DUB22	TTAGCAACTAGTATGgaacagaagctgatcagcgaagaagacctggagcaaaagctcattagcgaggaggacctcGAGTACCTAGATAATCTCTTGAAC	TTAGCACTTAAGCTAGCATGTGTACTCGTTAGGCAA
2480	LmxM.31.0310.1	intraflagellar transport protein 140, putative	IFT140	TTAGCAACTAGTATGgaacagaagctgatcagcgaagaagacctggagcaaaagctcattagcgaggaggacctcTCTCTTTTCGTGGTAAACACTCCC	TTAGCACTTAAGCTAGACGGCTCGGTCTACTTCATC
2481	LmxM.31.1240.1	BBS9	BBS9	TTAGCAACTAGTATGgaacagaagctgatcagcgaagaagacctggagcaaaagctcattagcgaggaggacctcGGCTCCCTGTTTCAGTTGCGCGAC	TTAGCACTTAAGTCAAGCCCCTCCGCCTTGTGTTGC
C-terminal 2xMyc
Code	ID	Product	Name	Downstream Forward	Downstream Reverse
2448	LmxM.06.0995.1	hypothetical protein	LMT17	TTAGCAACTAGTATGCACTACACCACCAGCCTCGCCGTT	TTAGCACTTAAGTCAgaggtcctcctcgctaatgagcttttgctccaggtcttcttcgctgatcagcttctgttcCGCCTGCTCCACCTCGAGGCTTCG
2454	LmxM.15.0890.1	ABC transporter	ABCT	TTAGCAACTAGTATGGAGACGGAAGTCGATCAGGCCCAC	TTAGCACTTAAGTTAgaggtcctcctcgctaatgagcttttgctccaggtcttcttcgctgatcagcttctgttcCCACCGGTACTTGCGCCGCCTCAT
2455	LmxM.31.3830.1	hypothetical protein	MRM21	TTAGCAACTAGTATGCGTGTAATCGAGAGCCAGAAGGAG	TTAGCACTTAAGTCAgaggtcctcctcgctaatgagcttttgctccaggtcttcttcgctgatcagcttctgttcGCCACTGTAATTCGAGACTATGGA
2456	LmxM.34.0270.1	hypothetical protein	ABRM8	TTAGCAACTAGTATGTTCCTCACTTATCAGTTTGCCTCC	TTAGCACTTAAGTTAgaggtcctcctcgctaatgagcttttgctccaggtcttcttcgctgatcagcttctgttcCTTTTTAGTGCCTTTGCACGACGC
2457	LmxM.25.2375.1	hypothetical protein	ABRM7	TTAGCAACTAGTATGAAGGCGGATCAGGTCAAGGCCACC	TTAGCACTTAAGCTAgaggtcctcctcgctaatgagcttttgctccaggtcttcttcgctgatcagcttctgttcCTCGCTCAGAACGATTTCACGGTA
2464	LmxM.30.1780.1	Sphingosine N-acyltransferase, putative	DHCS	TTAGCAACTAGTATGGCGCTTCGATATTCTACGGAGATC	TTAGCACTTAAGCTAgaggtcctcctcgctaatgagcttttgctccaggtcttcttcgctgatcagcttctgttcTTCCTTCCGCTTGGAGGAGCCGCG
2466	LmxM.34.4990.1	sphingomyelin/ceramide phosphorylethanolamine synthase, bifunctional	SLS3	TTAGCAACTAGTATGACGAGTCACGTGACAGTGCACGAT	TTAGCACTTAAGTCAgaggtcctcctcgctaatgagcttttgctccaggtcttcttcgctgatcagcttctgttcCCCTTGTGCCGTCTCGCGCACACC
2471	LmxM.21.0440.1	ubiquitin-conjugating enzyme-like protein	UBC-like	TTAGCAACTAGTATGGCAGCCTCGGGCGGCGAGGTGATT	TTAGCACTTAAGCTAgaggtcctcctcgctaatgagcttttgctccaggtcttcttcgctgatcagcttctgttcTTTCCCCAGCAGAGTCTGGTCGTT
2478	LmxM.04.0960.1	adenylate kinase, putative	ADK	TTAGCAACTAGTATGTCGGGCGAGA CTCAGCAGCAGCAA	TTAGCACTTAAGCTAgaggtcctcctcgctaatgagcttttgctccaggtcttcttcgctgatcagcttctgttcCACCTTCAAAGGTTTCTCGCCCAT
Addbacks - AQP1
Code	ID	Product	Name	Downstream Forward	Downstream Reverse
2738	LmxM.30.0020.1	Aquaglyceroporin 1	AQP1	TTAGCAACTAGTATGAACTCTCCTACAAGCATGCCG	TTAGCACTTAAGGCGTGTCTAGAAATTGGGCGGAATG
2734	LmjF.31.0020:mRNA	Aquaglyceroporin 1	AQP1	TTAGCAACTAGTATGAACTCTCCTACAACCATGCCTC	TTAGCACTTAAGCACGCCTAACAGCTGGGCGGAATG
Tagging
N-Terminal
Code	ID	Product	Name	Upstream Forward	Upstream Reverse	5' sgRNA	CRISPR enzyme
2670	LmxM.04.0680.1	ubiquitin-conjugating enzyme E2, putative	UBC2	CCCGTTCTACTGCCGTCATCGACCAAGATAgtataatgcagacctgctgc	CGTCTCCTTGATAATGCGCGTTGTAAGCATactacccgatcctgatccag	CAATGTGTGGATGGTGTGTGATCTACGACAGTAGAAATTA	Cas12a
2676	LmxM.31.0120.1	MEKK-related kinase 1, putative	MRK1	TGTGCTTGTGTCTGCGTGCGTGCAACGCCCgtataatgcagacctgctgc	CCACTGCGGCCGAGTGAAGCGACCGGTCATactacccgatcctgatccag	ACCACATACAACAGTCGATCATCTACGACAGTAGAAATTA	Cas12a
C-Terminal
Code	ID	Product	Name	Downstream Forward	Downstream Reverse	3' sgRNA	CRISPR enzyme
2673	LmxM.25.0750.1	protein phosphatase, putative	PP2C	CTGCTGTCCTTGATGGGTGAGCAGACGCAGggttctggtagtggttccgg	TTTTAACCTCTCTTGCATATCTCGTccaatttgagagacctgtgc	CGCAACGCTGAAAGGGGCACATCTACGACAGTAGAAATTA	Cas12a
2450	LmxM.13.1530.1	Miltefosine transporter	mNG or eYFP	GCGGAGGAGATCGCTCGATAGTGCAggttctggtagtggttccgg	AAAGCCAAAGCCATGCAGGTGCACGccaatttgagagacctgtgc	TCCCGACAGCGACACAGAGAatctacgacagtagaaatta	Cas12a
			3xMyc	GCGGAGGAGATCGCTCGATAGTGCAggatcaggatctggatcaggatc			Cas12a
			2xHA	GCGGAGGAGATCGCTCGATAGTGCATACCCATATGACGTTCCAGACTACGCGTATCCGTACGACGTTCCGGATTACGCTtaaccaccaccaccactgagaattctg			Cas12a
		Miltefosine transporter (Double tagging)	LMT	GCGGAGGAGATCGCTCGATAGTGCAggttctggtagtggttccgg	ACGTTCCTCCTAGTGTCGCTTCCCCCCTCCccaatttgagagacctgtgc	gaaattaatacgactcactataggGCAGAGAAGATCCAAGCACTgttttagagctagaaatagc	Cas9
Tagging Confirmation
Code	ID	Product	Name	Upstream Forward	Upstream Reverse	CRISPR enzyme
2626	LmxM.13.1530.1	Miltefosine transporter	LMT	CGACCGCCAAATACTGGTTCTTC		Cas9
2627					CAAGTGACCACCAAGCGCAGACATC
Illumina sequencing primers
p5
Name	p5 achor binding site	i5-1	i5 read primer binding site	i5-2	Stagger	T7-T10GG	Complete p5 primer sequence	sample sheet i5 index (1st demultiplex)
501	AATGATACGGCGACCACCGAGATCTACAC	TAGATCGC	ACACTCTTTCCCTACACGACGCTCTTCCGATCT	ACACGATC		CCACGCGTGAAATTAATACGTCTCAC	AATGATACGGCGACCACCGAGATCTACACTAGATCGCACACTCTTTCCCTACACGACGCTCTTCCGATCTACACGATCccacgcgtgaaattaatacgtctcac	TAGATCGC
502	AATGATACGGCGACCACCGAGATCTACAC	CTCTCTAT	ACACTCTTTCCCTACACGACGCTCTTCCGATCT	CGCGCGGT	t	CCACGCGTGAAATTAATACGTCTCAC	AATGATACGGCGACCACCGAGATCTACACCTCTCTATACACTCTTTCCCTACACGACGCTCTTCCGATCTCGCGCGGTtccacgcgtgaaattaatacgtctcac	CTCTCTAT
503	AATGATACGGCGACCACCGAGATCTACAC	TATCCTCT	ACACTCTTTCCCTACACGACGCTCTTCCGATCT	CATGATCG	at	CCACGCGTGAAATTAATACGTCTCAC	AATGATACGGCGACCACCGAGATCTACACTATCCTCTACACTCTTTCCCTACACGACGCTCTTCCGATCTCATGATCGatccacgcgtgaaattaatacgtctcac	TATCCTCT
504	AATGATACGGCGACCACCGAGATCTACAC	AGAGTAGA	ACACTCTTTCCCTACACGACGCTCTTCCGATCT	CGTTACCA	gat	CCACGCGTGAAATTAATACGTCTCAC	AATGATACGGCGACCACCGAGATCTACACAGAGTAGAACACTCTTTCCCTACACGACGCTCTTCCGATCTCGTTACCAgatccacgcgtgaaattaatacgtctcac	AGAGTAGA
505	AATGATACGGCGACCACCGAGATCTACAC	GTAAGGAG	ACACTCTTTCCCTACACGACGCTCTTCCGATCT	TCCTTGGT	cgat	CCACGCGTGAAATTAATACGTCTCAC	AATGATACGGCGACCACCGAGATCTACACGTAAGGAGACACTCTTTCCCTACACGACGCTCTTCCGATCTTCCTTGGTcgatccacgcgtgaaattaatacgtctcac	GTAAGGAG
510	AATGATACGGCGACCACCGAGATCTACAC	CGTCTAAT	ACACTCTTTCCCTACACGACGCTCTTCCGATCT	AACGCATT	tcgat	CCACGCGTGAAATTAATACGTCTCAC	AATGATACGGCGACCACCGAGATCTACACCGTCTAATACACTCTTTCCCTACACGACGCTCTTCCGATCTAACGCATTtcgatccacgcgtgaaattaatacgtctcac	CGTCTAAT
511	AATGATACGGCGACCACCGAGATCTACAC	TCTCTCCG	ACACTCTTTCCCTACACGACGCTCTTCCGATCT	ACAGGTAT	atcgat	CCACGCGTGAAATTAATACGTCTCAC	AATGATACGGCGACCACCGAGATCTACACTCTCTCCGACACTCTTTCCCTACACGACGCTCTTCCGATCTACAGGTATatcgatccacgcgtgaaattaatacgtctcac	TCTCTCCG
513	AATGATACGGCGACCACCGAGATCTACAC	TCGACTAG	ACACTCTTTCCCTACACGACGCTCTTCCGATCT	AACAATGG	gatcgat	CCACGCGTGAAATTAATACGTCTCAC	AATGATACGGCGACCACCGAGATCTACACTCGACTAGACACTCTTTCCCTACACGACGCTCTTCCGATCTAACAATGGgatcgatccacgcgtgaaattaatacgtctcac	TCGACTAG
p7
Name	p7 achor binding site	i7-1	i7 read primer binding site	i7-2	Stagger	sgRNA scaffold	Complete p7 primer sequence	sample sheet i7 index (1st demultiplex)
704	CAAGCAGAAGACGGCATACGAGAT	GCTCAGGA	GTGACTGGAGTTCAGACGTGTGCTCTTCCGATCT	TCGCCTTG		CCGACTCGGTGCCACTTTTTCAA	CAAGCAGAAGACGGCATACGAGATGCTCAGGAGTGACTGGAGTTCAGACGTGTGCTCTTCCGATCTTCGCCTTGCCGACTCGGTGCCACTTTTTCAA	TCCTGAGC
705	CAAGCAGAAGACGGCATACGAGAT	AGGAGTCC	GTGACTGGAGTTCAGACGTGTGCTCTTCCGATCT	ATAGCGTC	t	CCGACTCGGTGCCACTTTTTCAA	CAAGCAGAAGACGGCATACGAGATAGGAGTCCGTGACTGGAGTTCAGACGTGTGCTCTTCCGATCTATAGCGTCtCCGACTCGGTGCCACTTTTTCAA	GGACTCCT
707	CAAGCAGAAGACGGCATACGAGAT	GTAGAGAG	GTGACTGGAGTTCAGACGTGTGCTCTTCCGATCT	GAAGAAGT	at	CCGACTCGGTGCCACTTTTTCAA	CAAGCAGAAGACGGCATACGAGATGTAGAGAGGTGACTGGAGTTCAGACGTGTGCTCTTCCGATCTGAAGAAGTatCCGACTCGGTGCCACTTTTTCAA	CTCTCTAC
708	CAAGCAGAAGACGGCATACGAGAT	CCTCTCTG	GTGACTGGAGTTCAGACGTGTGCTCTTCCGATCT	ATTCTAGG	gat	CCGACTCGGTGCCACTTTTTCAA	CAAGCAGAAGACGGCATACGAGATCCTCTCTGGTGACTGGAGTTCAGACGTGTGCTCTTCCGATCTATTCTAGGgatCCGACTCGGTGCCACTTTTTCAA	CAGAGAGG
709	CAAGCAGAAGACGGCATACGAGAT	AGCGTAGC	GTGACTGGAGTTCAGACGTGTGCTCTTCCGATCT	CGTTACCA	cgat	CCGACTCGGTGCCACTTTTTCAA	CAAGCAGAAGACGGCATACGAGATAGCGTAGCGTGACTGGAGTTCAGACGTGTGCTCTTCCGATCTCGTTACCAcgatCCGACTCGGTGCCACTTTTTCAA	GCTACGCT
711	CAAGCAGAAGACGGCATACGAGAT	TGCCTCTT	GTGACTGGAGTTCAGACGTGTGCTCTTCCGATCT	GTCTGATG	tcgat	CCGACTCGGTGCCACTTTTTCAA	CAAGCAGAAGACGGCATACGAGATTGCCTCTTGTGACTGGAGTTCAGACGTGTGCTCTTCCGATCTGTCTGATGtcgatCCGACTCGGTGCCACTTTTTCAA	AAGAGGCA
712	CAAGCAGAAGACGGCATACGAGAT	TCCTCTAC	GTGACTGGAGTTCAGACGTGTGCTCTTCCGATCT	TTACGCAC	atcgat	CCGACTCGGTGCCACTTTTTCAA	CAAGCAGAAGACGGCATACGAGATTCCTCTACGTGACTGGAGTTCAGACGTGTGCTCTTCCGATCTTTACGCACatcgatCCGACTCGGTGCCACTTTTTCAA	GTAGAGGA
715	CAAGCAGAAGACGGCATACGAGAT	CCTGAGAT	GTGACTGGAGTTCAGACGTGTGCTCTTCCGATCT	TTGAATAG	gatcgat	CCGACTCGGTGCCACTTTTTCAA	CAAGCAGAAGACGGCATACGAGATCCTGAGATGTGACTGGAGTTCAGACGTGTGCTCTTCCGATCTTTGAATAGgatcgatCCGACTCGGTGCCACTTTTTCAA	ATCTCAGG
716	CAAGCAGAAGACGGCATACGAGAT	TAGCGAGT	GTGACTGGAGTTCAGACGTGTGCTCTTCCGATCT	AAGTAGAG	cgatcgat	CCGACTCGGTGCCACTTTTTCAA	CAAGCAGAAGACGGCATACGAGATTAGCGAGTGTGACTGGAGTTCAGACGTGTGCTCTTCCGATCTAAGTAGAGcgatcgatCCGACTCGGTGCCACTTTTTCAA	ACTCGCTA
719	CAAGCAGAAGACGGCATACGAGAT	TACTACGC	GTGACTGGAGTTCAGACGTGTGCTCTTCCGATCT	ACACGATC	acgatcgat	CCGACTCGGTGCCACTTTTTCAA	CAAGCAGAAGACGGCATACGAGATTACTACGCGTGACTGGAGTTCAGACGTGTGCTCTTCCGATCTACACGATCacgatcgatCCGACTCGGTGCCACTTTTTCAA	GCGTAGTA
720	CAAGCAGAAGACGGCATACGAGAT	AGGCTCCG	GTGACTGGAGTTCAGACGTGTGCTCTTCCGATCT	CCAGTTAG	tacgatcgat	CCGACTCGGTGCCACTTTTTCAA	CAAGCAGAAGACGGCATACGAGATAGGCTCCGGTGACTGGAGTTCAGACGTGTGCTCTTCCGATCTCCAGTTAGtacgatcgatCCGACTCGGTGCCACTTTTTCAA	CGGAGCCT
