## Supplementary material for "A genome-wide CRISPR base-editing resource for functional genomics and drug-response mapping in *Leishmania mexicana*": Supplementary File 11. Individual drug response (v3).xlsx

### Sheet: S11A - EC50
Drug	ID	Name	Product	EC50 (average)	EC50 (95% CI)	Mutant vs Parent (p-value)	Mutant vs Parent (significant)	AB vs KO (p-value)	AB vs KO (significant)	Internal Reference
SbIII	Lmex tdTomato pTB107	PARCas12a		69.9	3.1263					Lmex 107
	Lmex WT pTB007	PARCas9		74.11	13.8457	0.999927	No			Lmex 007
	LmxM.31.1240.1	BBS9	BBS9	120.49	9.66231	3.917e-09	Yes			2481 KO
	LmxM.34.4180.1	BBS1	BBS1	71.65	0.749673	1	No			2523 KO
	LmxM.29.0590.1	BBS2	BBS2	65.32	0.430151	0.999797	No			2524 KO
	LmxM.36.2280.1	BBS4	BBS4	55.05	4.23551	0.276356	No			2526 KO
	LmxM.12.0680.1	BBS5	BBS5	62.21	2.22383	0.962583	No			2527 KO
	LmxM.08_29.0710.1	BBS7	BBS7	69.62	1.31695	1	No			2528 KO
	LmxM.09.0440.1	BBS8	BBS8	74.02	1.69723	0.999945	No			2529 KO
	LmxM.14.0200.1	BBS18	BBS18	64.44	1.85762	0.998473	No			2525 KO
	LmxM.16.1380.1	ARL6	ARL6	108.26	16.8913	4.7202e-06	Yes			2565 KO
	LmxM.31.0310.1	IFT140	intraflagellar transport protein 140, putative	169.64	19.0054	0	Yes			2480 KO
	LmxM.34.1390.1	DUB22	Zn-finger in Ran binding protein and others/OTU-like cysteine protease, putative	112.53	6.02733	9.4944e-07	Yes			2477 KO
	LmxM.15.0890.1	ABCT	ABC transporter	26.76	2.26476	5.1428e-07	Yes			2454 KO
	LmxM.31.1240.1	BBS9	BBS9	76.76	2.25258	0.985445	No	0.000913822	Yes	2481 2xMyc::AB
	LmxM.31.0310.1	IFT140	intraflagellar transport protein 140, putative	91.43	7.44522	0.0229	Yes	0.000870816	Yes	2480 AB::2xMyc
	LmxM.34.1390.1	DUB22	Zn-finger in Ran binding protein and others/OTU-like cysteine protease, putative	57.32	1.93263	0.504519	No	6.33622e-05	Yes	2477 2xMyc::AB
1c	Lmex tdTomato pTB107	PARCas12a		4.39	0.136829					Lmex 107
	Lmex WT pTB007	PARCas9		5	0.169036	0.998475	No			Lmex 007
	LmxM.08_29.2320.1	MKK1	mitogen-activated protein kinase kinase 1	7.82	0.626267	0.0201266	Yes			2459 KO
	LmxM.10.0490.1	MPK3	mitogen-activated protein kinase	7.4	1.12675	0.023064	Yes			2460 KO
	LmxM.08_29.2320.1/LmxM.10.0490.1	MKK1/MPK3	mitogen-activated protein kinase kinase 1/mitogen-activated protein kinase	7.17	0.608606	0.282175	No			24592460 KO
	LmxM.02.0570.1	PK	protein kinase, putative	16.49	4.31512	2.35367e-14	Yes			2458 KO
	LmxM.10.0940.1	CRM143	hypothetical protein, conserved	10.93	0.39281	0.000179889	Yes			2461 KO
	LmxM.20.0690.1	CSM142	hypothetical protein, conserved	2.4	0.0342669	0.674333	No			2637 KO
	LmxM.08_29.2320.1	MKK1	mitogen-activated protein kinase kinase 1	3.46	0.129807	0.994176	No	3.07962e-05	Yes	2459 2xMyc::AB
	LmxM.10.0490.1	MPK3	mitogen-activated protein kinase	3.96	0.308476	0.999988	No	0.00673344	Yes	2460 2xMyc::AB
AmB	Lmex tdTomato pTB107	PARCas12a		0.11	0.00132014					Lmex 107
	Lmex WT pTB007	PARCas9		0.14	0.0162742	0.684146	No			Lmex 007
	LmxM.28.1240.1	P450R1	p450 reductase	0.66	0.0865056	0	Yes			2452 KO
	LmxM.34.0270.1	ABRM8	hypothetical protein	0.28	0.0109526	9.50723e-09	Yes			2456 KO
	LmxM.25.2375.1	ABRM7	hypothetical protein	0.43	0.0537308	0	Yes			2457 KO
	LmxM.31.0510.1	LEM3/ROS3	LEM3	0.12	0.0104806	0.999999	No			2453 KO
	LmxM.13.1530.1	LMT	Miltefosine transporter	0.21	0.0377266	0.000169359	Yes			2450 KO
	LmxM.06.0995.1	LMT17	hypothetical protein	0.3	0.0211282	6.06515e-13	Yes			2448 KO
	LmxM.15.0890.1	ABCT	ABC transporter	0.06	0.000223608	0.485589	No			2454 KO
	LmxM.34.0270.1	ABRM8	hypothetical protein	0.09	0.0032203	0.991639	No	7.16502e-08	Yes	2456 AB::2xMyc
	LmxM.25.2375.1	ABRM7	hypothetical protein	0.11	0.00147568	1	No	7.49146e-05	Yes	2457 AB::2xMyc
	LmxM.06.0995.1	LMT17	hypothetical protein	0.15	0.0669009	0.761932	No	0.000212941	Yes	2448 AB::2xMyc
MTF	Lmex tdTomato pTB107	PARCas12a		23.49	1.09414					Lmex 107
	Lmex WT pTB007	PARCas9		32.31	4.71453	0.997075	No			Lmex 007
	LmxM.08_29.2320.1	MKK1	mitogen-activated protein kinase kinase 1	39.38	0.363	0.977559	No			2459 KO
	LmxM.02.0570.1	PK	protein kinase, putative	39.12	0.2616	0.980239	No			2458 KO
	LmxM.28.1240.1	P450R1	p450 reductase	44.36	1.53834	0.868586	No			2452 KO
	LmxM.31.0510.1	LEM3/ROS3	LEM3	188.99	37.6744	0	Yes			2453 KO
	LmxM.13.1530.1	LMT	Miltefosine transporter	243.78	26.4462	0	Yes			2450 KO
	LmxM.06.0995.1	LMT17	hypothetical protein	163.57	10.646	0	Yes			2448 KO
	LmxM.09.0390.1	MRM202	hypothetical protein	52.94	12.3501	0.200694	No			2449 KO
	LmxM.31.3830.1	MRM21	hypothetical protein	59.67	12.0319	0.0571542	No			2455 KO
	LmxM.15.0890.1	ABCT	ABC transporter	44.62	2.0211	0.859699	No			2454 KO
	LmxM.06.0995.1	LMT17	hypothetical protein	31.43	4.26132	0.999655	No	5.3416e-10	Yes	2448 ABC
	LmxM.31.3830.1	MRM21	hypothetical protein	44.16	4.11252	0.875248	No	0.125376	No	2455 ABC
	LmxM.15.0890.1	ABCT	ABC transporter	21.29	0.866649	1	No	2.91737e-05	Yes	2454 ABC
	LmxM.13.1530.1	LMT::mNG	Miltefosine transporter	27.86	0.434128	1	No			2450 (-/+)
	LmxM.13.1530.1	ParCas9	Miltefosine transporter	18.36	0.248559	1	No			2450 Ctrl2
	LmxM.13.1530.1	LMT::mNG/mCh	Miltefosine transporter	23	1.59046	1	No			2450 (+/+)
PTM	Lmex tdTomato pTB107	PARCas12a		1.27	0.0516486					Lmex 107
	Lmex WT pTB007	PARCas9		1.47	0.287231	0.200395	No			Lmex 007
	LmxM.34.0270.1	ABRM8	hypothetical protein	0.91	0.0332522	0.0423025	Yes			2456 KO
	LmxM.25.2375.1	ABRM7	hypothetical protein	0.88	0.102207	0.0220647	Yes			2457 KO
	LmxM.30.1430.1	pGP-like	P-glycoprotein-like protein	0.94	0.079777	0.062345	No			2641 KO

### Sheet: S11B - AQP1
Drug	Query 1	EC50 (average)	EC50 (95% CI)	Query 2	EC50 (average)	EC50 (95% CI)	p-value	Significant?
SbIII	Lmex Cas9	76.3	1.49175	Lmaj Cas9	1.08	0.277232	6.20346e-08	Yes
				Lmex Cas9 AQP1 KO	74.49	4.9045	0.519548	No
				Lmex KO + AQP1 Lmex	78.41	3.24516	0.302868	No
				Lmex KO + AQP1 Lmaj	55.15	0.989303	1.90148e-05	Yes
	Lmex Cas9 AQP1 KO	74.49	4.9045	Lmex KO + AQP1 Lmex	78.41	3.24516	0.253599	No
				Lmex KO + AQP1 Lmaj	55.15	0.989303	0.00150714	Yes
	Lmaj Cas9	1.08	0.277232	Lmaj Cas9 AQP1 KO	153.85	24.2694	0.000229153	Yes
				Lmaj KO + AQP1 Lmex	67.28	19.7899	0.00259581	Yes
				Lmaj KO + AQP1 Lmaj	113.1	25.7685	0.000963679	Yes
	Lmaj Cas9 AQP1 KO	153.85	24.2694	Lmaj KO + AQP1 Lmex	67.28	19.7899	0.0052289	Yes
				Lmaj KO + AQP1 Lmaj	113.1	25.7685	0.0827005	No

### Sheet: S11C - Treatment&Recovery
Drug	Code	ID	Name	Product	Cell Concentration: Treatment (average) [cell/ml]	Cell Concentration: Treatment (95% CI) [cell/ml]	Mutant vs Control: Treatment (p-value)	Mutant vs Control: Treatment (significance)	AB vs KO: Treatment (p-value)	AB vs KO: Treatment (significance)	Cell Concentration: Recovery (average) [cell/ml]	Cell Concentration: Recovery (95% CI) [cell/ml]	Mutant vs Control: Recovery (p-value)	Mutant vs Control: Recovery (significance)	AB vs KO: Recovery (p-value)	AB vs KO: Recovery (significance)
AmB	Lmex 107	L. mex tdTomato pTB107	PARCas12a		8194000	399546					3.87953e+07	1.75506e+06
	Lmex 007	L. mex WT pTB007	PARCas9		7610000	693494	0.146756	No			35220000	5.60576e+06	0.159263	No
	2464 KO	LmxM.30.1780.1	DHCS	Sphingosine N-acyltransferase, putative	89000	50239.4	0	Yes			1.75333e+06	274793	0	Yes
	2466 KO	LmxM.34.4990.1	SLS3	sphingomyelin/ceramide phosphorylethanolamine synthase, bifunctional	406333	58678	0	Yes			7950000	306159	0	Yes
	2468 KO	LmxM.33.3740.1	SPT-like	serine palmitoyltransferase-like protein	83000	10583	0	Yes			3.23333e+06	156205	0	Yes
	2476 KO	LmxM.34.0320.1	SPT	serine palmitoyltransferase, putative	231667	52919.2	0	Yes			3.73667e+06	319235	0	Yes
	2464 AB::2xMyc	LmxM.30.1780.1	DHCS	Sphingosine N-acyltransferase, putative	4101000	578311	1.11e-16	Yes	0.000158768	Yes	2.91533e+07	1.71235e+06	9.06891e-05	Yes	6.00752e-06	Yes
	2466 AB::2xMyc	LmxM.34.4990.1	SLS3	sphingomyelin/ceramide phosphorylethanolamine synthase, bifunctional	1800000	100664	0	Yes	1.81103e-05	Yes	29730000	1.02898e+06	0.000167877	Yes	2.2047e-06	Yes
MTF (Resistance)	Lmex 107	L. mex tdTomato pTB107	PARCas12a		970000	72111
	2451 KO	LmxM.24.0260.1	MRM354	hypothetical protein	8.19667e+06	644395	0.00041617	Yes
	2454 KO	LmxM.15.0890.1	ABCT	ABC transporter	20640000	2.99682e+06	2.34454e-07	Yes
	2454 AB::2xMyc	LmxM.15.0890.1	ABCT	ABC transporter	190333	71929	0.815548	No	0.000167122	Yes
MTF (Sensitivity)	Lmex 107	L. mex tdTomato pTB107	PARCas12a		805000	103196					56040000	2.52518e+06
	2467 KO	LmxM.22.1050.1	MFS	major facilitator superfamily, putative	127667	36684.8	1.54499e-05	Yes			245333	64831.4	4.89696e-09	Yes
	2477 KO	LmxM.34.1390.1	DUB22	Zn-finger in Ran binding protein and others/OTU-like cysteine protease, putative	119000	46490.1	1.43443e-05	Yes			200667	58130.1	4.87355e-09	Yes
PTM	Lmex 107	L. mex tdTomato pTB107	PARCas12a		2040000	189033					3060000	219393
	Lmex 007	L. mex WT pTB007	PARCas9		2320000	166533	1	No			1.83667e+06	141107	0.995804	No
	2464 KO	LmxM.30.1780.1	DHCS	Sphingosine N-acyltransferase, putative	7980000	1.83928e+06	1.66988e-07	Yes			1.59133e+07	1.53494e+06	2.28684e-12	Yes
	2476 KO	LmxM.34.0320.1	SPT	serine palmitoyltransferase, putative	9.65333e+06	156773	4.68655e-11	Yes			2.47533e+07	2.2336e+06	0	Yes
	2468 KO	LmxM.33.3740.1	SPT-like	serine palmitoyltransferase-like protein	7430000	763151	2.41258e-06	Yes			2.08633e+07	1.7754e+06	0	Yes
	2466 KO	LmxM.34.4990.1	SLS3	sphingomyelin/ceramide phosphorylethanolamine synthase, bifunctional	9.08333e+06	994943	1.84845e-10	Yes			2.79333e+07	490215	0	Yes
	2473 KO	LmxM.18.0810.1	EPT	ethanolamine phosphotransferase, putative	2.05867e+07	2.50297e+06	0	Yes			4.32367e+07	4.11813e+06	0	Yes
	2467 KO	LmxM.22.1050.1	MFS	major facilitator superfamily, putative	1.50367e+07	3.33071e+06	0	Yes			2.65533e+07	1.52911e+06	0	Yes
	2475 KO	LmxM.34.2080.1	PMCA	calcium motive p-type ATPase, putative	1.53267e+07	2.36579e+06	0	Yes			3.82967e+07	854192	0	Yes
	2470 KO	LmxM.31.1730.1	COPE	coatomer subunit épsilon	1.55667e+06	244767	0.99999	No			4.12333e+06	1.00812e+06	0.999178	No
	2474 KO	LmxM.22.0580.1	RER1	rer1 family-like protein	1.71033e+07	763879	0	Yes			38270000	2.37018e+06	0	Yes
	2471 KO	LmxM.21.0440.1	UBC-like	ubiquitin-conjugating enzyme-like protein	8.52667e+06	946596	2.491e-08	Yes			3.34333e+07	667965	0	Yes
	2477 KO	LmxM.34.1390.1	DUB22	Zn-finger in Ran binding protein and others/OTU-like cysteine protease, putative	4.12667e+06	786073	0.203335	No			3.22167e+07	4.08422e+06	0	Yes
	2478 KO	LmxM.04.0960.1	ADK	adenylate kinase, putative	7.98667e+06	759415	2.17999e-07	Yes			1.56367e+07	1.29498e+06	5.15646e-10	Yes
	2465 KO	LmxM.33.3955.1	PRM11	hypothetical protein, conserved	7.15333e+06	427291	4.10224e-06	Yes			8.45333e+06	654251	0.00523551	Yes
	2472 KO	LmxM.27.1140.1	PRM60	hypothetical protein, conserved	4337000	326817	0.124102	No			14020000	351568	1.60289e-08	Yes
	2464 AB::2xMyc	LmxM.30.1780.1	DHCS	Sphingosine N-acyltransferase, putative	1.64667e+06	210502	1	No	0.00238751	Yes	1.62333e+07	4.56629e+06	4.42268e-12	Yes	0.900725	No
	2466 AB::2xMyc	LmxM.34.4990.1	SLS3	sphingomyelin/ceramide phosphorylethanolamine synthase, bifunctional	3.13333e+06	681306	0.912505	No	0.000591542	Yes	2.33133e+07	862580	0	Yes	0.00073978	Yes
	2471 AB::2xMyc	LmxM.21.0440.1	UBC-like	ubiquitin-conjugating enzyme-like protein	1.84667e+06	167465	1	No	0.000155421	Yes	5310000	1.35769e+06	0.681338	No	3.12721e-06	Yes
	2477 2xMyc::AB	LmxM.34.1390.1	DUB22	Zn-finger in Ran binding protein and others/OTU-like cysteine protease, putative	1550000	69282	0.999988	No	0.00284026	Yes	1.71333e+06	338099	0.98891	No	0.000118592	Yes
	2478 AB::2xMyc	LmxM.04.0960.1	ADK	adenylate kinase, putative	2.11333e+06	201770	1	No	0.00011663	Yes	345333	39670.9	0.438336	No	1.90959e-05	Yes
